# CRISPRa-induced upregulation of human *LAMA1* compensates for *LAMA2*-deficiency in Merosin-deficient congenital muscular dystrophy

**DOI:** 10.1101/2023.03.06.531347

**Authors:** Annie I. Arockiaraj, Marie A. Johnson, Anushe Munir, Prasanna Ekambaram, Peter C. Lucas, Linda M. McAllister-Lucas, Dwi U. Kemaladewi

## Abstract

Merosin-deficient congenital muscular dystrophy (MDC1A) is an autosomal recessive disorder caused by mutations in the *LAMA2* gene, resulting in a defective form of the extracellular matrix protein laminin-α2 (LAMA2). Individuals diagnosed with MDC1A exhibit progressive muscle wasting and declining neuromuscular functions. No treatments for this disorder are currently available. We previously showed that postnatal *Lama1* upregulation, achieved through CRISPR activation (CRISPRa), compensates for *Lama2* deficiency and prevents neuromuscular pathophysiology in a mouse model of MDC1A. In this study, we assessed the feasibility of upregulating human *LAMA1* as a potential therapeutic strategy for individuals with MDC1A, regardless of their mutations. We hypothesized that CRISPRa-mediated upregulation of human *LAMA1* would compensate for the lack of *LAMA2* and rescue cellular abnormalities in MDC1A fibroblasts. Global transcriptomic and pathway enrichment analyses of fibroblasts collected from individuals carrying pathogenic *LAMA2* mutations, compared with healthy controls, indicated higher expression of transcripts encoding proteins that contribute to wound healing, including Transforming Growth Factor-β (TGF-β) and Fibroblast Growth Factor (FGF). These findings were supported by wound-healing assays indicating that MDC1A fibroblasts migrated significantly more rapidly than the controls. Subsequently, we treated the MDC1A fibroblasts with *Sa*dCas9-2XVP64 and sgRNAs targeting the *LAMA1* promoter. We observed robust *LAMA1* expression, which was accompanied by significant decreases in cell migration and expression of *FGFR2, TGF-β2, and ACTA2*, which are involved in the wound-healing mechanism in MDC1A fibroblasts.

Collectively, our data suggest that CRISPRa-mediated *LAMA1* upregulation may be a feasible mutation-independent therapeutic approach for MDC1A. This strategy might be adapted to address other neuromuscular diseases and inherited conditions in which strong compensatory mechanisms have been identified.
