## Supplemental Tables for "CRISPRa-induced upregulation of human *LAMA1* compensates for *LAMA2*-deficiency in Merosin-deficient congenital muscular dystrophy"

### Sheet: Supplementary table 1
Supplementary Table 1. Differentially expressed genes between MDC1A versus healthy controls
Gene	Chromosome	Max group mean	Log₂ fold change	Fold change	FDR p-value	ENSEMBL
HOXC10	12	25.25	-7.87	-233.19	2.38e-61	ENSG00000180818
LAMA2	6	17.64	-5.1	-34.24	4.69e-49	ENSG00000196569
IGF2	11	49.58	-5.09	-34.07	3.67e-26	ENSG00000167244
GRIA1	5	12.65	-4.5	-22.58	1.11e-25	ENSG00000155511
ADH1B	4	16.54	-3.99	-15.84	1.52e-24	ENSG00000196616
ERAP2	5	5.31	4.35	20.43	2.08e-24	ENSG00000164308
COL15A1	9	39.81	-2.92	-7.58	2.61e-23	ENSG00000204291
PITX1	5	7.41	-6.04	-65.68	1.19e-22	ENSG00000069011
SDK1	7	1.33	-7.33	-160.55	1.18e-21	ENSG00000146555
NRN1	6	68.58	5.35	40.84	1.39e-21	ENSG00000124785
TSPAN18	11	8.17	4.29	19.59	6.9e-21	ENSG00000157570
ELFN2	22	1.86	-5.41	-42.45	1.65e-20	ENSG00000166897
DKK2	4	8.33	4.71	26.14	2.01e-20	ENSG00000155011
TMTC1	12	20.63	-4.27	-19.29	3.02e-18	ENSG00000133687
FOXD1	5	41.57	2.87	7.3	3.45e-18	ENSG00000251493
OGN	9	4.39	-5.96	-62.16	4.37e-18	ENSG00000106809
TBX2	17	12.51	-3.82	-14.12	3.21e-17	ENSG00000121068
SLC2A12	6	3.95	-4.32	-20.02	3.73e-17	ENSG00000146411
PODXL	7	29.37	5.24	37.68	5.64e-17	ENSG00000128567
TENM2	5	24.98	3.68	12.85	6.59e-17	ENSG00000145934
EPHB6	7	26.34	-4.12	-17.33	1.27e-16	ENSG00000106123
CPZ	4	36.12	-2.98	-7.9	1.39e-15	ENSG00000109625
LAMA3	18	3.51	-3.66	-12.61	1.92e-15	ENSG00000053747
ARRDC4	15	28.06	-3.27	-9.65	2.93e-14	ENSG00000140450
IL7R	5	22.48	3.5	11.29	9.36e-14	ENSG00000168685
IL17RD	3	4.22	-3	-8	6.24e-13	ENSG00000144730
SIM1	6	9.59	-2.52	-5.74	7.39e-13	ENSG00000112246
MITF	3	5.26	-3.54	-11.63	1.06e-12	ENSG00000187098
CPE	4	7.62	3.34	10.12	3.55e-12	ENSG00000109472
ADAMTS15	11	5.78	-5.27	-38.67	4.91e-12	ENSG00000166106
LHX9	1	12.19	7.11	137.78	6.52e-12	ENSG00000143355
LAMA5	20	5.75	-2.42	-5.36	1.56e-11	ENSG00000130702
HOXC8	12	23.47	4.31	19.79	1.85e-11	ENSG00000037965
ACTC1	15	106.61	7.37	165.47	1.85e-11	ENSG00000159251
ZFY	Y	2.88	-10.3	-1260.37	1.85e-11	ENSG00000067646
SHC3	9	2.01	-3.9	-14.89	2.04e-11	ENSG00000148082
HSPB7	1	92.94	3.1	8.6	2.06e-11	ENSG00000173641
EN1	2	12.06	4.26	19.15	2.36e-11	ENSG00000163064
AR	X	4.04	-3.48	-11.13	4.6e-11	ENSG00000169083
TOR4A	9	8.4	-2.69	-6.44	5.52e-11	ENSG00000198113
FGFR2	10	0.69	6.02	64.86	5.74e-11	ENSG00000066468
RIPOR3	20	3.52	-4.26	-19.18	2.17e-10	ENSG00000042062
ROR2	9	6.14	-2.74	-6.67	2.2e-10	ENSG00000169071
MEIS1	2	11.78	-2.56	-5.89	2.76e-10	ENSG00000143995
EDIL3	5	27.29	4.41	21.32	2.92e-10	ENSG00000164176
ISL2	15	10.47	-5.42	-42.82	5.58e-10	ENSG00000159556
PCSK6	15	0.67	-5.89	-59.26	6.3e-10	ENSG00000140479
OSR2	8	134.48	-3.03	-8.16	6.62e-10	ENSG00000164920
CCDC85A	2	2.8	4.26	19.1	9.75e-10	ENSG00000055813
ZIC1	3	2.54	4.05	16.59	1.08e-09	ENSG00000152977
HOXC11	12	3.11	-9.68	-819.86	1.76e-09	ENSG00000123388
EDNRA	4	5.45	-2.99	-7.93	1.82e-09	ENSG00000151617
LNX1	4	2.18	3.96	15.59	2.73e-09	ENSG00000072201
SMPDL3A	6	18.6	-2.38	-5.2	4.19e-09	ENSG00000172594
ITGB2	21	1.61	6.43	86.09	7.31e-09	ENSG00000160255
HAS2	8	27.69	4.1	17.16	8.49e-09	ENSG00000170961
RASL12	15	1.82	-6.32	-79.68	9.93e-09	ENSG00000103710
SCIN	7	1.3	4.48	22.35	1.07e-08	ENSG00000006747
WNT2	7	26.81	-2.37	-5.15	1.07e-08	ENSG00000105989
AARD	8	3.64	-5.37	-41.27	1.31e-08	ENSG00000205002
GOLGA8A	15	15.02	-2.59	-6.03	1.59e-08	ENSG00000175265
ADD2	2	0.66	9.4	677.54	2.11e-08	ENSG00000075340
CACNA1H	16	0.73	-6.59	-96.07	2.12e-08	ENSG00000196557
HAPLN1	5	29.19	6.69	103.55	2.25e-08	ENSG00000145681
MARCKSL1	1	29.57	-2.2	-4.61	2.57e-08	ENSG00000175130
MYPN	10	3.16	2.79	6.91	2.57e-08	ENSG00000138347
RHOJ	14	12.15	-2.36	-5.12	2.67e-08	ENSG00000126785
HOXB6	17	3.54	7.57	189.68	2.99e-08	ENSG00000108511
FGL2	7	3.21	8.29	313.75	3e-08	ENSG00000127951
ZNF385D	3	1.92	2.67	6.37	3.05e-08	ENSG00000151789
RASL10B	17	3.63	-3.89	-14.83	8.34e-08	ENSG00000270885
ABCA1	9	7.28	-2.17	-4.51	8.47e-08	ENSG00000165029
SCN9A	2	0.82	-3.97	-15.7	9.37e-08	ENSG00000169432
AMPH	7	5.58	2.51	5.69	1.03e-07	ENSG00000078053
ITGA8	10	4.78	2.91	7.51	1.03e-07	ENSG00000077943
C11orf87	11	7.61	2.75	6.72	1.03e-07	ENSG00000185742
HOXB7	17	4.23	7	127.76	1.05e-07	ENSG00000260027
OSR1	2	16.1	2.29	4.89	1.09e-07	ENSG00000143867
GLIPR1	12	38.58	2.36	5.12	1.33e-07	ENSG00000139278
CH25H	10	12.37	2.99	7.94	1.83e-07	ENSG00000138135
C11orf96	11	3.98	4.19	18.31	2.32e-07	ENSG00000187479
NRG1	8	3.27	2.09	4.26	2.41e-07	ENSG00000157168
MICAL2	11	14.22	2.33	5.03	2.96e-07	ENSG00000133816
NBPF3	1	13.95	-2.36	-5.14	3.24e-07	ENSG00000142794
PHACTR3	20	2.19	5.64	49.88	4.45e-07	ENSG00000087495
SFRP2	4	61.28	3.2	9.17	4.61e-07	ENSG00000145423
NPIPA1	16	23.2	-2.02	-4.07	5.39e-07	ENSG00000183426
CRLF1	19	38.17	-2.45	-5.48	5.46e-07	ENSG00000006016
COL8A1	3	233.93	2.88	7.36	8.04e-07	ENSG00000144810
RPS4Y1	Y	164.19	-16.21	-75747.4	8.58e-07	ENSG00000129824
HOXB5	17	2.96	7.08	135.06	9.34e-07	ENSG00000120075
MAMDC2	9	3.83	-3.41	-10.67	1.04e-06	ENSG00000165072
PRPS1	X	37.83	2.05	4.13	1.08e-06	ENSG00000147224
SGCD	5	23.09	2.14	4.4	1.12e-06	ENSG00000170624
TRHDE	12	3.84	-2.11	-4.33	1.23e-06	ENSG00000072657
CFD	19	9.51	-2.51	-5.71	1.23e-06	ENSG00000197766
PNMA2	8	3.84	-3.75	-13.46	1.57e-06	ENSG00000240694
SYNGR3	16	1.64	-4.59	-24.13	1.64e-06	ENSG00000127561
RIPK4	21	2.22	4.55	23.46	1.91e-06	ENSG00000183421
CDH8	16	0.56	5.82	56.52	2.16e-06	ENSG00000150394
TSPAN13	7	10.93	2.64	6.22	2.3e-06	ENSG00000106537
ARMH4	14	3.62	2.4	5.26	2.36e-06	ENSG00000139971
STRA6	15	0.92	-8.94	-490.68	2.44e-06	ENSG00000137868
L1CAM	X	6.53	-3.3	-9.82	2.44e-06	ENSG00000198910
HOXD3	2	1.55	4.97	31.33	2.55e-06	ENSG00000128652
PTGDS	9	14.27	-2.36	-5.13	2.56e-06	ENSG00000107317
PALM	19	14.21	-2.3	-4.91	3.04e-06	ENSG00000099864
SPON2	4	49.76	-2.32	-5	3.18e-06	ENSG00000159674
GALNT5	2	38.56	3.02	8.12	3.27e-06	ENSG00000136542
HOXB3	17	3.45	4.26	19.11	3.56e-06	ENSG00000120093
ID4	6	8.38	3.06	8.34	3.77e-06	ENSG00000172201
RIMS1	6	4.88	5.99	63.68	4.35e-06	ENSG00000079841
TCF21	6	3.12	-4.95	-30.95	4.37e-06	ENSG00000118526
FOXF2	6	57.29	-2.91	-7.5	4.43e-06	ENSG00000137273
EMILIN3	20	1	-5.73	-53.08	5.55e-06	ENSG00000183798
APBA2	15	1.99	-5.04	-32.89	5.81e-06	ENSG00000034053
GUCY1B1	4	6.45	-2.67	-6.36	5.98e-06	ENSG00000061918
DSP	6	24.27	2.87	7.31	6.45e-06	ENSG00000096696
TFAP2A	6	5.7	-2.78	-6.86	6.68e-06	ENSG00000137203
ZNF423	16	0.92	-4.03	-16.35	6.84e-06	ENSG00000102935
MMP11	22	9.21	-2.22	-4.66	7.93e-06	ENSG00000099953
GOLGA8B	15	12.1	-2.51	-5.69	8.95e-06	ENSG00000215252
HOMER2	15	0.63	3.3	9.83	9.19e-06	ENSG00000103942
GUCY1A1	4	1.08	-3.73	-13.31	1.03e-05	ENSG00000164116
MYO15B	17	0.74	-5.47	-44.35	1.12e-05	ENSG00000266714
FOXF1	16	2.79	-4.07	-16.76	1.13e-05	ENSG00000103241
PCSK1	5	0.99	5.58	47.77	1.28e-05	ENSG00000175426
HOXB13	17	0.85	-6.34	-81.21	1.33e-05	ENSG00000159184
AFF2	X	0.7	3.87	14.64	1.44e-05	ENSG00000155966
MME	3	91.97	-2.47	-5.55	1.57e-05	ENSG00000196549
KRT19	17	34.94	-2.1	-4.3	1.61e-05	ENSG00000171345
ADRA2A	10	20.12	3.17	8.98	1.87e-05	ENSG00000150594
OSBPL10	3	2.48	-2.02	-4.05	1.93e-05	ENSG00000144645
LYPD6B	2	8.47	4.19	18.29	2.06e-05	ENSG00000150556
COL21A1	6	3.82	-3.31	-9.9	2.06e-05	ENSG00000124749
GPRC5B	16	2.35	-3.1	-8.57	2.08e-05	ENSG00000167191
LTBP4	19	27.89	-2.16	-4.46	2.11e-05	ENSG00000090006
HPSE2	10	0.98	-7.54	-185.7	2.22e-05	ENSG00000172987
MSX1	4	10.55	2.44	5.43	2.39e-05	ENSG00000163132
OXTR	3	79.65	2.42	5.36	2.65e-05	ENSG00000180914
USP9Y	Y	5.11	-14.29	-19994.5	2.65e-05	ENSG00000114374
HOXA13	7	3.68	-3.34	-10.12	2.73e-05	ENSG00000106031
TCIM	8	2.2	-4.55	-23.37	2.78e-05	ENSG00000176907
FBN2	5	324.05	-3.31	-9.92	2.93e-05	ENSG00000138829
C10orf105	10	2.22	-3.82	-14.12	3.3e-05	ENSG00000214688
B3GNT5	3	1.02	-4.98	-31.67	3.64e-05	ENSG00000176597
PLEKHA6	1	0.7	-3.87	-14.67	3.69e-05	ENSG00000143850
GPC4	X	7.8	2.49	5.62	3.76e-05	ENSG00000076716
INSYN2B	5	4.08	2.25	4.75	3.99e-05	ENSG00000204767
KCNJ6	21	0.38	5.38	41.57	4.1e-05	ENSG00000157542
DDX3Y	Y	9.13	-14	-16372.7	4.36e-05	ENSG00000067048
PRRT2	16	5.32	-2.19	-4.55	4.39e-05	ENSG00000167371
SEMA4D	9	0.34	-5.11	-34.61	4.73e-05	ENSG00000187764
GABBR2	9	10.38	3.35	10.18	4.73e-05	ENSG00000136928
PTGER3	1	0.69	4.81	27.99	5.8e-05	ENSG00000050628
CLEC2B	12	9.44	2.47	5.53	5.81e-05	ENSG00000110852
TBX4	17	1.27	-4.98	-31.51	5.84e-05	ENSG00000121075
ADAM33	20	96.23	-2.2	-4.6	5.84e-05	ENSG00000149451
DENND2A	7	4.17	-2.05	-4.15	6.15e-05	ENSG00000146966
PNMA8A	19	2.18	-3.25	-9.51	6.3e-05	ENSG00000182013
B4GALNT4	11	4.18	-2.96	-7.8	6.88e-05	ENSG00000182272
THBD	20	3.32	4.11	17.27	7.55e-05	ENSG00000178726
KCNN2	5	0.62	-7.7	-207.25	7.65e-05	ENSG00000080709
LZTS1	8	3.02	2.84	7.14	7.91e-05	ENSG00000061337
TBC1D3D	17	2.72	-8.1	-274.84	7.91e-05	ENSG00000274419
SLC35F2	11	3.15	2.69	6.45	8.43e-05	ENSG00000110660
MAB21L1	13	27.11	-2.77	-6.83	8.64e-05	ENSG00000180660
GJD3	17	3.77	-2.38	-5.22	9.43e-05	ENSG00000183153
FABP3	1	24.72	-2.58	-5.99	9.53e-05	ENSG00000121769
ADRA2C	4	1.53	4.2	18.35	9.53e-05	ENSG00000184160
KDM5D	Y	4.35	-13.5	-11550.4	0.000101	ENSG00000012817
IFI30	19	14.9	2.39	5.23	0.000105	ENSG00000216490
PLCB4	20	7.78	2.18	4.54	0.000112	ENSG00000101333
CLEC2A	12	1.9	6.06	66.68	0.000124	ENSG00000188393
DMKN	19	8.71	-2.33	-5.05	0.000124	ENSG00000161249
BDKRB2	14	11.86	-2.65	-6.27	0.000125	ENSG00000168398
SLC38A11	2	0.64	-4.47	-22.16	0.000134	ENSG00000169507
MMP12	11	1.62	5.2	36.87	0.000146	ENSG00000262406
NLGN4Y	Y	3.06	-13.23	-9638.01	0.000147	ENSG00000165246
MMP3	11	209.6	2.56	5.89	0.000153	ENSG00000149968
AKAP6	14	1.07	2.6	6.07	0.000153	ENSG00000151320
C1R	12	384.68	-2.24	-4.73	0.000154	ENSG00000159403
PRLR	5	0.9	4.46	22.07	0.000157	ENSG00000113494
TENM3	4	10.11	2.08	4.23	0.000162	ENSG00000218336
PTPRN2	7	0.81	-3.88	-14.75	0.00017	ENSG00000155093
NKX2-6	8	1.25	7.51	182.23	0.000206	ENSG00000180053
PI16	6	13.93	5.39	41.92	0.00021	ENSG00000164530
F2RL2	5	13.37	-2.23	-4.68	0.000212	ENSG00000164220
TTC9	14	0.89	3.96	15.55	0.000212	ENSG00000133985
PPARG	3	2.72	-2.66	-6.32	0.000232	ENSG00000132170
ARRB1	11	3.14	-2.12	-4.36	0.000232	ENSG00000137486
HOXB4	17	2.26	4.58	23.88	0.000234	ENSG00000182742
PTGIS	20	45.42	-2.16	-4.47	0.000238	ENSG00000124212
DYSF	2	0.52	3.85	14.41	0.000241	ENSG00000135636
PLEKHG1	6	0.84	-3.37	-10.33	0.000257	ENSG00000120278
ELANE	19	2.74	-4.34	-20.21	0.000264	ENSG00000197561
EPGN	4	0.96	6.96	124.54	0.000274	ENSG00000182585
LAT	16	3.69	-3.05	-8.28	0.000294	ENSG00000213658
TNIP3	4	0.6	5.53	46.32	0.000306	ENSG00000050730
PCSK9	1	3.75	-2.25	-4.76	0.00031	ENSG00000169174
HOXD8	2	4.38	2.65	6.28	0.000336	ENSG00000175879
HOXD4	2	3.73	3.61	12.17	0.000364	ENSG00000170166
COL27A1	9	8.63	-2.01	-4.04	0.000374	ENSG00000196739
C1S	12	169.59	-2.14	-4.41	0.000374	ENSG00000182326
PAX6	11	0.11	6.14	70.46	0.000399	ENSG00000007372
SLC26A7	8	0.41	-6.28	-77.86	0.000412	ENSG00000147606
CILP	15	0.38	-4.6	-24.25	0.000418	ENSG00000138615
ALPL	1	2.05	-4.32	-20.02	0.000425	ENSG00000162551
F8A2	X	4.09	-4.02	-16.25	0.000437	ENSG00000288709
APCDD1	18	45.16	-2.55	-5.84	0.000447	ENSG00000154856
BMP4	14	3.72	-3.58	-11.97	0.000497	ENSG00000125378
RASGRF2	5	0.25	-4.77	-27.21	0.000524	ENSG00000113319
TAFA5	22	33.01	3.26	9.58	0.000532	ENSG00000219438
ST6GALNAC5	1	2.86	2.89	7.4	0.000542	ENSG00000117069
NLGN4X	X	0.21	-5.52	-45.98	0.000568	ENSG00000146938
PNMA8B	19	2.47	-2.3	-4.91	0.000603	ENSG00000204851
DTX4	11	2.23	-2.45	-5.45	0.000621	ENSG00000110042
C1QTNF7	4	0.35	-5.36	-41.06	0.000637	ENSG00000163145
C1orf226	1	0.54	-4.3	-19.64	0.000643	ENSG00000239887
CDH3	16	0.44	-5.9	-59.54	0.000643	ENSG00000062038
SHISA9	16	0.48	6.03	65.15	0.000645	ENSG00000237515
MSTN	2	0.92	5.4	42.27	0.000658	ENSG00000138379
C4B	6	0.68	-3.59	-12.02	0.000712	ENSG00000224389
GLDN	15	0.48	-3.94	-15.32	0.000712	ENSG00000186417
GLCCI1	7	3.07	-2.16	-4.46	0.00072	ENSG00000106415
APOE	19	3.89	-3.24	-9.48	0.000751	ENSG00000130203
RASD1	17	3.13	-3.48	-11.12	0.000848	ENSG00000108551
RNF144A	2	2.09	-2.93	-7.6	0.000878	ENSG00000151692
PPP4R4	14	0.73	-3.99	-15.92	0.000883	ENSG00000119698
CMKLR1	12	0.26	6.07	67.03	0.000997	ENSG00000174600
UTY	Y	1.39	-12.1	-4376.03	0.000997	ENSG00000183878
ELN	7	265.89	2.2	4.61	0.00101	ENSG00000049540
ICAM5	19	0.61	-4.57	-23.68	0.00108	ENSG00000105376
CSGALNACT1	8	1.66	4.67	25.44	0.00108	ENSG00000147408
GBP5	1	0.16	6.97	125.42	0.00112	ENSG00000154451
EVI2A	17	1.23	3.66	12.61	0.00112	ENSG00000126860
CDH10	5	0.87	7.76	216.46	0.00115	ENSG00000040731
MMP10	11	0.89	4.67	25.47	0.00115	ENSG00000166670
PLPP2	19	3.47	-3.25	-9.54	0.00115	ENSG00000141934
OTULINL	5	0.64	-3.63	-12.39	0.00123	ENSG00000145569
SLCO2A1	3	0.59	4.58	23.86	0.00126	ENSG00000174640
NTRK3	15	0.06	5.43	43.12	0.00128	ENSG00000140538
DYNC1I1	7	0.45	4.37	20.66	0.0013	ENSG00000158560
IL33	9	0.82	-6.21	-73.81	0.00131	ENSG00000137033
ARHGAP6	X	1.98	-2.25	-4.76	0.00132	ENSG00000047648
IGFBPL1	9	0.99	4.4	21.11	0.00137	ENSG00000137142
RNF144B	6	3.95	2.4	5.28	0.00142	ENSG00000137393
ITGA10	1	1.25	3.05	8.27	0.00158	ENSG00000143127
ALDH1A3	15	8.08	2.57	5.95	0.0016	ENSG00000184254
WNT16	7	3.08	3.51	11.37	0.00167	ENSG00000002745
CYP24A1	20	0.9	-5.23	-37.51	0.00167	ENSG00000019186
THNSL2	2	7.02	-3.9	-14.94	0.00174	ENSG00000144115
PDE3B	11	0.25	-6.02	-64.75	0.00174	ENSG00000152270
BCAM	19	6.49	-2.03	-4.07	0.00175	ENSG00000187244
EIF1AY	Y	6.46	-11.65	-3215.35	0.00176	ENSG00000198692
SYNPO2L	10	0.51	4.54	23.3	0.00177	ENSG00000166317
MCAM	11	9.43	2.12	4.35	0.00177	ENSG00000076706
MYH1	17	0.4	6.54	93.28	0.00182	ENSG00000109061
SYTL5	X	0.29	-4.76	-27.13	0.00186	ENSG00000147041
RUNX3	1	3.52	2.59	6.04	0.00187	ENSG00000020633
FMO1	1	0.7	-4.55	-23.37	0.00189	ENSG00000010932
gene:ENSG00000288637	4	0.18	-5.6	-48.54	0.00194	ENSG00000288637
CHRDL1	X	4.72	-3.48	-11.15	0.00194	ENSG00000101938
GBX2	2	0.55	6.65	100.2	0.00202	ENSG00000168505
OSBPL6	2	0.98	2.03	4.09	0.00204	ENSG00000079156
NFE2L3	7	1.26	-3.41	-10.62	0.00204	ENSG00000050344
RSPO2	8	0.39	-6.01	-64.58	0.00207	ENSG00000147655
ADA2	22	1.21	-2.35	-5.11	0.00207	ENSG00000093072
SMIM43	4	3.48	3.08	8.46	0.00209	ENSG00000164112
TNK1	17	0.91	-3.72	-13.13	0.00214	ENSG00000174292
TRPV2	17	24.25	2.29	4.89	0.00217	ENSG00000187688
LXN	3	14.66	-2.07	-4.21	0.0023	ENSG00000079257
KRT8	12	1.69	-2.63	-6.17	0.00232	ENSG00000170421
OBSCN	1	0.37	-2.06	-4.16	0.00238	ENSG00000154358
RGPD2	2	0.5	3.54	11.64	0.0024	ENSG00000185304
PDPN	1	4.83	-2.26	-4.78	0.00243	ENSG00000162493
ST6GAL1	3	0.29	-4.96	-31.07	0.00243	ENSG00000073849
CACNG7	19	0.51	-4.86	-29.09	0.00244	ENSG00000105605
FHAD1	1	0.21	4.77	27.29	0.00245	ENSG00000142621
DOK6	18	1.21	2.54	5.81	0.00246	ENSG00000206052
PKD1L2	16	0.9	-3.22	-9.31	0.00246	ENSG00000166473
CPNE8	12	1.27	3.2	9.18	0.00249	ENSG00000139117
ICAM1	19	7.94	-2.33	-5.02	0.00252	ENSG00000090339
GDF7	2	0.12	-5.66	-50.62	0.00258	ENSG00000143869
ANO4	12	1.89	-2.41	-5.3	0.00262	ENSG00000151572
ATP1A2	1	0.45	-4.22	-18.7	0.00263	ENSG00000018625
RARRES1	3	1.98	-3.59	-12.07	0.00274	ENSG00000118849
HTR2B	2	1.27	-3.66	-12.67	0.00277	ENSG00000135914
B3GALT2	1	6.97	2.15	4.44	0.00283	ENSG00000162630
PRSS3	9	6.33	-2.71	-6.54	0.00289	ENSG00000010438
SLC38A5	X	6.48	2.09	4.25	0.00292	ENSG00000017483
KIAA1755	20	0.91	-2.96	-7.78	0.00297	ENSG00000149633
ST8SIA2	15	1.26	2.73	6.63	0.00312	ENSG00000140557
COL6A6	3	0.95	3.63	12.35	0.00324	ENSG00000206384
KIF26A	14	1.33	-4.12	-17.41	0.00328	ENSG00000066735
ENPP4	6	0.7	4.76	27.15	0.00328	ENSG00000001561
SEC31B	10	1.94	-2.34	-5.07	0.00333	ENSG00000075826
PRXL2A	10	0.89	-3.12	-8.69	0.00334	ENSG00000122378
HIF3A	19	0.28	-4.53	-23.07	0.00339	ENSG00000124440
SLITRK6	13	0.35	-6.89	-118.51	0.00352	ENSG00000184564
SIRPB1	20	0.39	4.79	27.66	0.00352	ENSG00000101307
F8A3	X	3.53	-3.64	-12.5	0.00352	ENSG00000277150
LRATD2	8	0.27	4.49	22.45	0.00366	ENSG00000168672
COLGALT2	1	1.63	2.24	4.74	0.00381	ENSG00000198756
GSTM1	1	1.47	4.32	20.04	0.00381	ENSG00000134184
PDE1C	7	6.86	2.49	5.62	0.00392	ENSG00000154678
SCG2	2	0.81	4.67	25.52	0.00402	ENSG00000171951
TGFB2	1	2.47	2.6	6.05	0.00415	ENSG00000092969
NDNF	4	15.11	2.77	6.82	0.00422	ENSG00000173376
ZDHHC15	X	0.15	5.39	41.93	0.00424	ENSG00000102383
CYP2S1	19	0.43	-5.65	-50.39	0.00431	ENSG00000167600
MAOA	X	0.85	-2.95	-7.74	0.00433	ENSG00000189221
MYH2	17	1.48	4.78	27.38	0.00435	ENSG00000125414
PLPPR4	1	3	-2.27	-4.83	0.00438	ENSG00000117600
CNTNAP3B	9	0.09	-6.25	-76.08	0.00438	ENSG00000154529
IGF1	12	0.22	-3.8	-13.95	0.00495	ENSG00000017427
GREM2	1	32.93	2.48	5.59	0.00504	ENSG00000180875
PDCD6-AHRR	5	0.86	-10.88	-1878.6	0.00532	ENSG00000288622
MKRN3	15	0.19	-4.46	-22.08	0.00533	ENSG00000179455
OMD	9	1.76	-2.66	-6.33	0.00536	ENSG00000127083
ITGA9	3	0.16	4.94	30.79	0.00549	ENSG00000144668
EGFLAM	5	0.46	-4.01	-16.12	0.00554	ENSG00000164318
STYK1	12	0.44	4.06	16.67	0.00554	ENSG00000060140
ANKRD1	10	5.27	3.77	13.62	0.00586	ENSG00000148677
FRMPD3	X	0.24	3.93	15.24	0.00587	ENSG00000147234
KCNAB1	3	0.29	4.58	23.94	0.00587	ENSG00000169282
LCNL1	9	0.8	-4.16	-17.82	0.00592	ENSG00000214402
GABRA5	15	0.43	4.26	19.15	0.00613	ENSG00000186297
ALDH1A1	9	280.12	-4.58	-23.85	0.00634	ENSG00000165092
EPHB1	3	0.9	3	8	0.00637	ENSG00000154928
STMN2	8	7.01	-2.02	-4.06	0.00681	ENSG00000104435
TGFA	2	0.44	4.65	25.18	0.00711	ENSG00000163235
DLX1	2	1.08	3.28	9.72	0.00739	ENSG00000144355
MFAP3L	4	1.84	2.3	4.91	0.00755	ENSG00000198948
KCNH5	14	0.21	-4.01	-16.13	0.00895	ENSG00000140015
TDRD9	14	0.23	-4.16	-17.87	0.00902	ENSG00000156414
CADM3	1	0.27	6.53	92.19	0.00908	ENSG00000162706
BMPR1B	4	0.53	3.26	9.55	0.00908	ENSG00000138696
CRACD	4	0.52	-3.21	-9.24	0.0091	ENSG00000109265
PCDH1	5	0.43	3.32	9.96	0.00956	ENSG00000156453
CORIN	4	1.93	-3.85	-14.38	0.00976	ENSG00000145244
ANO3	11	1.33	-2.6	-6.07	0.01	ENSG00000134343
GRIN3B	19	1.25	-2.78	-6.86	0.01	ENSG00000116032
PLEKHA7	11	0.38	3.22	9.33	0.01	ENSG00000166689
SHOX	X	2.7	2.83	7.1	0.01	ENSG00000185960
ADRA1D	20	2.57	2.22	4.64	0.01	ENSG00000171873
STXBP2	19	1.89	-2.75	-6.72	0.01	ENSG00000076944
EREG	4	0.15	-4.94	-30.63	0.01	ENSG00000124882
ABI3	17	0.54	5.31	39.57	0.01	ENSG00000108798
AQP1	7	2.81	2.29	4.88	0.01	ENSG00000240583
GREB1L	18	0.41	3.26	9.56	0.01	ENSG00000141449
KCNAB3	17	0.86	-2.92	-7.57	0.01	ENSG00000170049
RNF182	6	1.69	2.46	5.5	0.01	ENSG00000180537
SLC10A6	4	0.43	-5	-32.09	0.01	ENSG00000145283
MC4R	18	1.06	3.8	13.89	0.01	ENSG00000166603
PADI2	1	0.62	4.05	16.56	0.01	ENSG00000117115
STUM	1	0.12	-4.16	-17.89	0.01	ENSG00000203685
RGL3	19	0.5	-3.6	-12.17	0.01	ENSG00000205517
SEMA4G	10	1.34	-2.5	-5.65	0.01	ENSG00000095539
SBSPON	8	0.79	-10.09	-1088.27	0.02	ENSG00000164764
PIK3C2B	1	1.02	-2.41	-5.3	0.02	ENSG00000133056
HHEX	10	1.12	-3.32	-9.98	0.02	ENSG00000152804
CD79B	17	0.64	-5.97	-62.59	0.02	ENSG00000007312
ADHFE1	8	2.21	-2.59	-6	0.02	ENSG00000147576
CNKSR2	X	0.45	2.35	5.11	0.02	ENSG00000149970
NPTX1	17	2.19	-2.26	-4.81	0.02	ENSG00000171246
NDUFA4L2	12	7.04	-2.11	-4.33	0.02	ENSG00000185633
NOXA1	9	1.08	-3.43	-10.75	0.02	ENSG00000188747
ZIC4	3	0.85	3.05	8.27	0.02	ENSG00000174963
gene:ENSG00000244255	6	0.16	-4.81	-28.14	0.02	ENSG00000244255
PDE8B	5	0.14	-4.22	-18.67	0.02	ENSG00000113231
BCL2L11	2	0.97	-2.37	-5.16	0.02	ENSG00000153094
gene:ENSG00000287908	12	1.13	-2.83	-7.09	0.02	ENSG00000287908
MGAT3	22	0.1	-5.57	-47.4	0.02	ENSG00000128268
CD36	7	0.22	-3.55	-11.68	0.02	ENSG00000135218
FAT3	11	0.49	2.76	6.77	0.02	ENSG00000165323
RFLNA	12	0.87	2.94	7.66	0.02	ENSG00000178882
NPIPB15	16	2.07	-2.69	-6.47	0.02	ENSG00000196436
GRHL1	2	0.9	-2.86	-7.25	0.02	ENSG00000134317
TM6SF1	15	0.24	-5.55	-46.76	0.02	ENSG00000136404
PTPRQ	12	0.84	-2.35	-5.09	0.02	ENSG00000139304
FCRLA	1	0.94	3.21	9.22	0.02	ENSG00000132185
MEDAG	13	13.33	2.05	4.15	0.02	ENSG00000102802
CNGA3	2	0.29	4.54	23.32	0.02	ENSG00000144191
FGFBP2	4	0.62	-5.79	-55.39	0.02	ENSG00000137441
COL26A1	7	0.22	-5.7	-51.94	0.02	ENSG00000160963
SLITRK1	13	0.87	4.76	27.12	0.02	ENSG00000178235
FCHO1	19	0.44	-3.52	-11.46	0.02	ENSG00000130475
SYNDIG1	20	2.21	2.81	6.99	0.02	ENSG00000101463
ITGA11	15	81.81	2.14	4.42	0.02	ENSG00000137809
GAL	11	3.32	3.01	8.03	0.02	ENSG00000069482
NAP1L3	X	2.18	2.29	4.88	0.02	ENSG00000186310
TMEM178A	2	1.25	-3.35	-10.22	0.02	ENSG00000152154
gene:ENSG00000287542	4	1.56	2.03	4.1	0.02	ENSG00000287542
GPC3	X	0.31	-3.79	-13.86	0.02	ENSG00000147257
STON2	14	0.33	2.85	7.23	0.02	ENSG00000140022
ST8SIA1	12	0.21	3.08	8.44	0.02	ENSG00000111728
SAP25	7	1.97	-3.17	-8.97	0.02	ENSG00000205307
PABPC1L	20	3.08	-2.06	-4.17	0.02	ENSG00000101104
KCNJ15	21	0.32	3.56	11.83	0.03	ENSG00000157551
C16orf74	16	2.17	-2.53	-5.76	0.03	ENSG00000154102
CD7	17	0.61	-3.51	-11.37	0.03	ENSG00000173762
KRT18	12	5.19	-2.38	-5.22	0.03	ENSG00000111057
CLUL1	18	0.18	-4.81	-28.02	0.03	ENSG00000079101
CCN4	8	5.08	2.04	4.11	0.03	ENSG00000104415
NTSR1	20	0.24	-3.98	-15.77	0.03	ENSG00000101188
HGF	7	1.12	-2.29	-4.9	0.03	ENSG00000019991
PTGER1	19	3	-2.71	-6.56	0.03	ENSG00000160951
STON1-GTF2A1L	2	0.6	-3.73	-13.22	0.03	ENSG00000068781
BLOC1S5-TXNDC5	6	0.39	-4.5	-22.57	0.03	ENSG00000259040
TMEM108	3	0.07	-4.23	-18.82	0.03	ENSG00000144868
PTPRB	12	0.85	3.48	11.17	0.03	ENSG00000127329
HTR1B	6	0.24	-3.91	-15.05	0.03	ENSG00000135312
ERG	21	0.22	4.43	21.58	0.03	ENSG00000157554
TNFRSF25	1	1.69	-2.79	-6.92	0.03	ENSG00000215788
EPS8L1	19	0.54	-3.12	-8.7	0.03	ENSG00000131037
ADAMTSL3	15	0.35	4.87	29.29	0.03	ENSG00000156218
ISL1	5	0.81	-9.48	-716.19	0.03	ENSG00000016082
INHBE	12	2.08	-2.49	-5.63	0.03	ENSG00000139269
KLHL13	X	0.33	-2.93	-7.61	0.04	ENSG00000003096
FXYD1	19	4.14	-2.28	-4.87	0.04	ENSG00000266964
CYP2D6	22	0.28	-4.42	-21.43	0.04	ENSG00000100197
SHANK2	11	0.87	-2.11	-4.31	0.04	ENSG00000162105
CFI	4	1.72	-3.43	-10.76	0.04	ENSG00000205403
KRTAP1-1	17	0.66	4.18	18.13	0.04	ENSG00000188581
ADGRB3	6	0.13	-4.62	-24.62	0.04	ENSG00000135298
EGFL6	X	2.14	-2.37	-5.19	0.04	ENSG00000198759
SEC14L5	16	0.18	-3.26	-9.58	0.04	ENSG00000103184
PDZD2	5	0.06	-3.81	-13.99	0.04	ENSG00000133401
MOV10L1	22	0.58	-2.58	-5.96	0.04	ENSG00000073146
TRIM17	1	0.13	-4.43	-21.49	0.04	ENSG00000162931
KCTD4	13	0.68	3.6	12.13	0.04	ENSG00000180332
PLK5	19	0.58	-9.58	-764.98	0.04	ENSG00000185988
TFPI2	7	7.93	2.29	4.89	0.04	ENSG00000105825
APBB1IP	10	2.44	2.36	5.15	0.04	ENSG00000077420
MAFB	20	2.64	2.08	4.23	0.04	ENSG00000204103
TMEM176B	7	0.5	-3.44	-10.82	0.05	ENSG00000106565
RGS11	16	3.63	-2.02	-4.05	0.05	ENSG00000076344
PSG1	19	7.82	2.05	4.15	0.05	ENSG00000231924
GAD1	2	0.15	3.45	10.91	0.05	ENSG00000128683
RGS2	1	3.86	-2.49	-5.6	0.05	ENSG00000116741
SOSTDC1	7	0.21	-5.4	-42.11	0.05	ENSG00000171243
FAM162B	6	1.56	-9.21	-590.23	0.05	ENSG00000183807
gene:ENSG00000285839	1	0.39	-3.7	-12.95	0.05	ENSG00000285839
UBE2QL1	5	0.09	4.66	25.32	0.05	ENSG00000215218
AP1M2	19	0.27	4.59	24.01	0.05	ENSG00000129354
PAX9	14	0.37	4.02	16.21	0.05	ENSG00000198807
CGNL1	15	0.79	2.24	4.74	0.05	ENSG00000128849
TLCD4	1	0.23	3.01	8.07	0.05	ENSG00000152078
PCSK2	20	0.1	5.48	44.5	0.05	ENSG00000125851
ATP6V1G3	1	0.87	3.52	11.47	0.05	ENSG00000151418
ABCA9	17	0.8	-2.22	-4.65	0.05	ENSG00000154258

### Sheet: Supplementary table 2
Supplementary Table 2. Differentially expressed genes between between MDC1A treated with 2XVP64-SadCas9-sgRNAs10,11,12 versus MDC1A untreated
Gene	Chromosome	Max group mean	Log₂ fold change	Fold change	FDR p-value	ENSEMBL
OAS1	12	25.04	8.76	433.84	1.97e-78	ENSG00000089127
IFI44L	1	28.59	7.15	142.5	3.86e-65	ENSG00000137959
IFIT2	10	183.55	6.86	115.77	2.27e-57	ENSG00000119922
CMPK2	2	20.82	8.47	354.61	1.62e-50	ENSG00000134326
MX1	21	102.08	7.5	180.44	1.92e-47	ENSG00000157601
HERC5	4	14.37	7.12	139.49	1.5e-43	ENSG00000138646
OASL	12	62.12	9.34	648.67	2.13e-43	ENSG00000135114
PMAIP1	18	89.34	5.46	43.95	7.62e-40	ENSG00000141682
IFIT3	10	261.23	5.62	49.19	7.82e-35	ENSG00000119917
BST2	19	37.18	7.29	155.99	1.89e-34	ENSG00000130303
IFIT1	10	106.01	5.59	48.28	6.32e-34	ENSG00000185745
RSAD2	2	100.52	10.26	1230.17	8.34e-34	ENSG00000134321
IFI44	1	136.18	4.97	31.26	2.26e-33	ENSG00000137965
ITGA2	5	72.04	5.18	36.15	5.27e-33	ENSG00000164171
OAS3	12	29.39	5.25	38.15	9e-30	ENSG00000111331
IFIH1	2	21.34	4.78	27.44	1.86e-28	ENSG00000115267
DDX58	9	42.67	4.63	24.81	2.9e-28	ENSG00000107201
IFI6	1	1426.24	5.51	45.52	3.28e-28	ENSG00000126709
DDX60	4	17.42	4.4	21.05	3.46e-28	ENSG00000137628
HERC6	4	52.54	5.21	36.97	2.24e-26	ENSG00000138642
IFI27	14	29.38	5.23	37.55	9.62e-25	ENSG00000165949
ISG15	1	564.65	4.91	29.97	1.84e-23	ENSG00000187608
OAS2	12	36.54	5.77	54.66	1.42e-19	ENSG00000111335
CTSS	1	9.18	4.61	24.5	5.65e-19	ENSG00000163131
SAMD9	7	34.55	2.78	6.88	9.66e-19	ENSG00000205413
GBP4	1	4.68	5.39	41.88	1.51e-18	ENSG00000162654
PLSCR1	3	43.67	2.85	7.22	1.9e-17	ENSG00000188313
NCF2	1	12.05	6.12	69.79	4.35e-17	ENSG00000116701
PARP14	3	27.4	2.56	5.9	1.36e-16	ENSG00000173193
IFITM1	11	359.15	3.79	13.8	1.81e-15	ENSG00000185885
SPP1	4	12.09	4.35	20.45	5.13e-15	ENSG00000118785
XAF1	17	29.52	3.16	8.94	8.17e-15	ENSG00000132530
MX2	21	42.49	5.22	37.26	1.32e-14	ENSG00000183486
TSPAN18	11	8.17	-3.39	-10.48	2.1e-14	ENSG00000157570
HLA-F	6	11.75	3.78	13.72	8.1e-14	ENSG00000204642
PLAAT4	11	23.97	4.28	19.41	1.2e-13	ENSG00000133321
USP18	22	23.16	4.08	16.87	2.21e-13	ENSG00000184979
WNT2	7	4.8	-5.27	-38.5	2.73e-13	ENSG00000105989
EPSTI1	13	15.17	3.21	9.28	3.61e-13	ENSG00000133106
CCL5	17	10.61	8.09	273.1	4.53e-13	ENSG00000271503
CDCP1	3	6.3	3.27	9.65	5.96e-13	ENSG00000163814
CCL26	7	23.35	4.39	20.91	9.14e-13	ENSG00000006606
IRF7	11	17.91	3.27	9.64	1.04e-12	ENSG00000185507
TRIM14	9	15.75	2.76	6.77	1.13e-12	ENSG00000106785
ACTN2	1	2.26	8.97	502.79	1.2e-12	ENSG00000077522
LMOD1	1	17.72	-3.11	-8.61	1.23e-12	ENSG00000163431
DHX58	17	17.39	2.7	6.49	1.08e-11	ENSG00000108771
COL5A3	19	10.3	-2.56	-5.91	2.72e-11	ENSG00000080573
DHRS3	1	14.34	-3.2	-9.19	4.45e-11	ENSG00000162496
THEMIS2	1	8.42	3.96	15.54	5.45e-11	ENSG00000130775
RTP4	3	10.74	4.63	24.71	2.02e-10	ENSG00000136514
TNFAIP3	6	9.07	3.33	10.07	2.02e-10	ENSG00000118503
CEMIP	15	364.55	-3.19	-9.1	2.23e-10	ENSG00000103888
PARP12	7	13.62	2.61	6.12	5.39e-10	ENSG00000059378
TNFSF10	3	3.1	6.82	112.88	7.75e-10	ENSG00000121858
AKR1C1	10	27.89	2.88	7.35	8.63e-10	ENSG00000187134
NT5DC2	3	37.54	-1.97	-3.92	9.1e-10	ENSG00000168268
TMEM158	3	55.27	3.27	9.67	1.12e-09	ENSG00000249992
ADRA1D	20	17.4	2.49	5.6	1.52e-09	ENSG00000171873
ISG20	15	11.09	3.73	13.27	1.71e-09	ENSG00000172183
TYMP	22	56.84	3.48	11.2	2.74e-09	ENSG00000025708
CRISPLD2	16	13.18	-2.02	-4.04	3.74e-09	ENSG00000103196
XKR8	1	24.68	2.38	5.2	4.05e-09	ENSG00000158156
NOTCH3	19	7.8	-2.31	-4.96	6.48e-09	ENSG00000074181
SAMD9L	7	25.95	2.65	6.29	9.82e-09	ENSG00000177409
AKAP6	14	1.07	-3.08	-8.46	1.02e-08	ENSG00000151320
PRICKLE1	12	2.1	-3.19	-9.13	2.01e-08	ENSG00000139174
LMCD1	3	21.15	-2.41	-5.32	2.81e-08	ENSG00000071282
ACTA2	10	168.57	-2.69	-6.45	2.81e-08	ENSG00000107796
SOD2	6	35.51	2.93	7.62	3.54e-08	ENSG00000112096
CFH	1	22.33	3.4	10.57	4.02e-08	ENSG00000000971
RHOB	2	34.94	-1.88	-3.68	4.13e-08	ENSG00000143878
IFI35	17	66.71	2.01	4.02	4.34e-08	ENSG00000068079
BATF2	11	5.9	4.17	18.01	5.49e-08	ENSG00000168062
FOXF1	16	6.28	5.12	34.76	5.68e-08	ENSG00000103241
ASNS	7	24.43	-1.83	-3.56	6.5e-08	ENSG00000070669
HELZ2	20	16.87	2.59	6.03	6.5e-08	ENSG00000130589
COL13A1	10	20.11	2.35	5.1	8.35e-08	ENSG00000197467
RFX8	2	13.53	2.59	6.04	8.58e-08	ENSG00000196460
F3	1	25.79	-2.27	-4.83	8.62e-08	ENSG00000117525
EFNB2	13	20.2	-2.29	-4.9	9.21e-08	ENSG00000125266
SYNPO2	4	9.82	-2.61	-6.1	9.89e-08	ENSG00000172403
ELN	7	265.89	-2.55	-5.85	1.07e-07	ENSG00000049540
ADM2	22	7.56	-2.78	-6.87	1.13e-07	ENSG00000128165
HLA-B	6	488.53	3.02	8.11	2.55e-07	ENSG00000234745
RCAN2	6	22.97	-2.12	-4.35	2.62e-07	ENSG00000172348
PDGFD	11	4.4	-2.97	-7.81	2.95e-07	ENSG00000170962
CNN1	19	13.14	-3.46	-10.97	2.98e-07	ENSG00000130176
PARP9	3	21.01	2.21	4.64	2.99e-07	ENSG00000138496
PNP	14	23.95	2.17	4.51	4.05e-07	ENSG00000198805
RFLNB	17	42.68	-2.24	-4.74	5.53e-07	ENSG00000183688
B4GALT5	20	73.94	2.26	4.77	7.84e-07	ENSG00000158470
CNTN6	3	2.15	9.58	765.74	9.51e-07	ENSG00000134115
DAPK1	9	2.71	-2.92	-7.56	1.04e-06	ENSG00000196730
ARID5B	10	25.25	-1.82	-3.54	1.05e-06	ENSG00000150347
KCND3	1	6.86	-2.99	-7.92	1.18e-06	ENSG00000171385
SVEP1	9	10.73	-2.16	-4.48	1.35e-06	ENSG00000165124
SLC16A6	17	4.27	5.35	40.83	1.39e-06	ENSG00000108932
IL4I1	19	2.86	4.88	29.52	1.42e-06	ENSG00000104951
SLC7A11	4	10.8	-2.71	-6.53	1.45e-06	ENSG00000151012
NREP	5	30.73	-1.92	-3.77	2.11e-06	ENSG00000134986
WNT5A	3	64.5	-2.49	-5.63	2.31e-06	ENSG00000114251
SLCO4A1	20	1.15	6.66	100.85	2.37e-06	ENSG00000101187
ZC3HAV1	7	34.5	1.99	3.98	2.43e-06	ENSG00000105939
GRIP2	3	0.56	5.72	52.55	2.98e-06	ENSG00000144596
MKX	10	19.17	-1.72	-3.29	2.98e-06	ENSG00000150051
TAGLN	11	232.98	-2.97	-7.83	2.98e-06	ENSG00000149591
SHROOM3	4	8.71	-3.06	-8.33	3.14e-06	ENSG00000138771
METTL7A	12	11.96	2.51	5.69	3.27e-06	ENSG00000185432
PARP10	8	13.46	2.02	4.07	3.88e-06	ENSG00000178685
COMP	19	20.01	-2.77	-6.84	4.38e-06	ENSG00000105664
NLRC5	16	8.88	1.6	3.02	4.57e-06	ENSG00000140853
KCNQ5	6	12.98	3.22	9.29	5.09e-06	ENSG00000185760
LGALS3BP	17	56.53	2.37	5.18	5.28e-06	ENSG00000108679
SAMHD1	20	20.37	2.24	4.72	5.57e-06	ENSG00000101347
ETV1	7	5.23	2.03	4.09	5.87e-06	ENSG00000006468
CNIH3	1	15.69	2.23	4.7	6.91e-06	ENSG00000143786
ADRA2A	10	20.12	-2.35	-5.11	6.91e-06	ENSG00000150594
C11orf87	11	7.61	-2.52	-5.73	6.91e-06	ENSG00000185742
PSMB9	6	32.02	2.34	5.07	7.28e-06	ENSG00000240065
SP110	2	6.75	1.72	3.3	7.28e-06	ENSG00000135899
DDX60L	4	9.07	1.84	3.57	7.38e-06	ENSG00000181381
LBH	2	125.25	-2.27	-4.84	7.86e-06	ENSG00000213626
FHL1	X	40.61	-1.87	-3.66	9.45e-06	ENSG00000022267
PGF	14	16.51	3.18	9.04	9.53e-06	ENSG00000119630
RHEBL1	12	5.18	4.11	17.31	9.63e-06	ENSG00000167550
PCK2	14	21.75	-1.69	-3.22	9.98e-06	ENSG00000100889
SLC15A3	11	16.4	2.53	5.79	1.1e-05	ENSG00000110446
CXCL8	4	3.45	5.47	44.37	1.11e-05	ENSG00000169429
TAP2	6	13.5	1.69	3.22	1.15e-05	ENSG00000204267
HRK	12	1.03	4.08	16.86	1.29e-05	ENSG00000135116
CRYM	16	1.23	6.25	76.31	1.48e-05	ENSG00000103316
SP100	2	25.77	1.48	2.79	1.59e-05	ENSG00000067066
BTN3A3	6	14.65	1.88	3.69	1.68e-05	ENSG00000111801
GJD3	17	5.53	2.81	7	1.68e-05	ENSG00000183153
EFR3B	2	1.76	3.25	9.52	1.75e-05	ENSG00000084710
DKK2	4	8.33	-3.81	-14.07	1.8e-05	ENSG00000155011
CFB	6	10.59	2.7	6.5	1.82e-05	ENSG00000243649
TAP1	6	59.04	2.17	4.49	1.86e-05	ENSG00000168394
TYSND1	10	8.82	2.14	4.42	1.95e-05	ENSG00000156521
VEGFC	4	132.38	1.97	3.91	2.49e-05	ENSG00000150630
SIPA1L2	1	4.62	-1.88	-3.69	2.96e-05	ENSG00000116991
GPC4	X	7.8	-2.38	-5.19	2.97e-05	ENSG00000076716
COL8A1	3	233.93	-2.23	-4.7	3.35e-05	ENSG00000144810
SQOR	15	40.27	2.12	4.34	3.36e-05	ENSG00000137767
ACO1	9	13.81	-1.62	-3.08	3.86e-05	ENSG00000122729
FGF9	13	0.6	-5	-31.99	4.7e-05	ENSG00000102678
PENK	8	8.31	2.21	4.64	4.72e-05	ENSG00000181195
TNFRSF8	1	0.74	5.17	36	4.77e-05	ENSG00000120949
AFF3	2	3.48	-2.32	-4.98	6.24e-05	ENSG00000144218
SLC7A5	16	52.76	-1.81	-3.51	6.49e-05	ENSG00000103257
TRIM22	11	45.5	1.7	3.24	6.49e-05	ENSG00000132274
UBE2L6	11	70.34	1.88	3.68	6.63e-05	ENSG00000156587
PDE1C	7	6.86	-2.25	-4.75	6.75e-05	ENSG00000154678
IRAG1	11	2.09	-3.63	-12.4	8e-05	ENSG00000072952
DIO2	14	3.16	-4.92	-30.37	8e-05	ENSG00000211448
ITPR3	6	28.46	1.84	3.57	8.07e-05	ENSG00000096433
SLC6A15	12	1.01	3.01	8.06	8.07e-05	ENSG00000072041
ANGPTL4	19	7.25	2.6	6.07	8.08e-05	ENSG00000167772
CDH11	16	48.7	-2.01	-4.03	8.46e-05	ENSG00000140937
CNN2	19	204.57	-2.02	-4.05	8.61e-05	ENSG00000064666
GBP5	1	2.69	3.78	13.75	9.3e-05	ENSG00000154451
THBS1	15	1760.26	-2.29	-4.89	9.3e-05	ENSG00000137801
PDE5A	4	4.01	-2.11	-4.31	0.000105	ENSG00000138735
DTX3L	3	32.68	1.75	3.36	0.000114	ENSG00000163840
SMOX	20	17.14	1.78	3.44	0.000114	ENSG00000088826
ADAMTS5	21	17.41	-1.75	-3.36	0.000118	ENSG00000154736
PLAU	10	34.83	2.18	4.53	0.000142	ENSG00000122861
PHACTR3	20	2.19	-3.87	-14.57	0.000142	ENSG00000087495
SUMF1	3	9.71	-1.54	-2.9	0.000145	ENSG00000144455
CBS	21	17.9	-1.68	-3.2	0.000151	ENSG00000160200
AKR1C2	10	26.23	2.92	7.56	0.000161	ENSG00000151632
KCNB1	20	0.56	-3.79	-13.79	0.000172	ENSG00000158445
LOXL3	2	34.26	1.98	3.94	0.000187	ENSG00000115318
VGLL3	3	34.77	-2.01	-4.02	0.000196	ENSG00000206538
MMP1	11	1690.07	4.68	25.58	0.000205	ENSG00000196611
HLA-C	6	968.07	2.31	4.98	0.000212	ENSG00000204525
PSAT1	9	78.91	-2.07	-4.21	0.000222	ENSG00000135069
TNFSF13B	13	1.65	4.5	22.62	0.000227	ENSG00000102524
COL17A1	10	0.63	4.9	29.95	0.000252	ENSG00000065618
SNX18	5	17.74	-1.64	-3.12	0.000259	ENSG00000178996
LAMA1	18	1.96	2.06	4.18	0.000266	ENSG00000101680
IFI30	19	70.82	1.99	3.96	0.000268	ENSG00000216490
FAM172A	5	5.49	-2.18	-4.52	0.000323	ENSG00000113391
CCN4	8	5.08	-2.06	-4.17	0.000323	ENSG00000104415
B2M	15	1936.65	2.1	4.28	0.000323	ENSG00000166710
ODF3B	22	6.7	3.34	10.13	0.000323	ENSG00000177989
PODXL	7	277.77	2.97	7.83	0.000328	ENSG00000128567
SHFL	19	31	1.4	2.63	0.000328	ENSG00000130813
TMEM51	1	2.78	3.36	10.29	0.000337	ENSG00000171729
APOL1	22	13.58	3.32	10.02	0.000364	ENSG00000100342
BAG2	6	12.01	-1.35	-2.54	0.000381	ENSG00000112208
RENBP	X	13.16	2.72	6.58	0.000387	ENSG00000102032
VSIR	10	23.11	-1.9	-3.73	0.000406	ENSG00000107738
HK2	2	26.22	2.13	4.37	0.000407	ENSG00000159399
PRKCA	17	14.78	-1.95	-3.87	0.000419	ENSG00000154229
STING1	5	137.22	1.97	3.92	0.000423	ENSG00000184584
NEDD9	6	5.06	-2.3	-4.94	0.000436	ENSG00000111859
SLC5A3	21	41.08	2.28	4.84	0.000443	ENSG00000198743
HMGA2	12	4.06	2.16	4.45	0.000451	ENSG00000149948
GASK1B	4	4.02	-1.9	-3.73	0.000466	ENSG00000164125
ITGB3	17	7.91	2.24	4.72	0.000466	ENSG00000259207
KLF4	9	31.48	1.5	2.83	0.00047	ENSG00000136826
ITGA11	15	81.81	-2.03	-4.08	0.00047	ENSG00000137809
MYOC	1	3	5.03	32.71	0.00048	ENSG00000034971
TNFRSF21	6	26.77	2.12	4.35	0.000493	ENSG00000146072
SEPTIN11	4	157.76	-1.91	-3.77	0.000501	ENSG00000138758
DUSP6	12	6.66	2.18	4.52	0.000503	ENSG00000139318
BDKRB1	14	14.72	2.31	4.96	0.000506	ENSG00000100739
CXCL1	4	11.75	3.43	10.8	0.000529	ENSG00000163739
CCN2	6	409.12	-2.08	-4.24	0.000529	ENSG00000118523
ERAP2	5	20.75	1.7	3.24	0.000533	ENSG00000164308
DUSP4	8	3.41	2.16	4.46	0.000542	ENSG00000120875
CTSK	1	406.02	2.1	4.3	0.000571	ENSG00000143387
ARHGAP27	17	1.77	2.78	6.89	0.000571	ENSG00000159314
MAMLD1	X	9.14	-1.82	-3.53	0.00063	ENSG00000013619
AJUBA	14	14.36	-1.49	-2.81	0.000636	ENSG00000129474
APOL3	22	6.15	1.91	3.75	0.000636	ENSG00000128284
HMGCS1	5	30.43	1.88	3.69	0.000656	ENSG00000112972
TRIM21	11	24.13	1.59	3.01	0.000674	ENSG00000132109
OLFM2	19	6.09	-2.22	-4.67	0.000674	ENSG00000105088
PHGDH	1	31.4	-1.55	-2.94	0.000695	ENSG00000092621
COL8A2	1	13.58	-1.63	-3.09	0.000699	ENSG00000171812
ETV7	6	3.38	3.24	9.46	0.000702	ENSG00000010030
MT2A	16	682.75	2.01	4.02	0.000719	ENSG00000125148
PLXNA2	1	4.02	1.8	3.49	0.000739	ENSG00000076356
PKP4	2	9.68	-1.34	-2.53	0.000739	ENSG00000144283
gene:ENSG00000288637	4	0.32	6.29	78.26	0.000766	ENSG00000288637
MYH1	17	0.4	-6.88	-117.53	0.000772	ENSG00000109061
TENM2	5	24.98	-1.97	-3.91	0.000812	ENSG00000145934
ZNF469	16	2.42	-1.71	-3.26	0.000855	ENSG00000225614
PTGIS	20	9.37	-2.07	-4.21	0.000879	ENSG00000124212
MYH2	17	1.48	-5.12	-34.69	0.000887	ENSG00000125414
CALD1	7	306.05	-1.87	-3.65	0.000915	ENSG00000122786
BTN3A1	6	11.89	1.82	3.53	0.000921	ENSG00000026950
TMEM132A	11	14.12	2.27	4.82	0.000921	ENSG00000006118
NAALADL2	3	1.97	-2	-4	0.000924	ENSG00000177694
RAB30	11	3.13	-1.51	-2.85	0.000972	ENSG00000137502
FZD8	10	5.63	2.49	5.6	0.000978	ENSG00000177283
NRROS	3	1.01	4.18	18.08	0.00101	ENSG00000174004
ZMAT3	3	8.81	-1.54	-2.92	0.00109	ENSG00000172667
ESM1	5	3.23	3.01	8.04	0.00109	ENSG00000164283
NT5E	6	285.46	1.77	3.42	0.00116	ENSG00000135318
ADH1B	4	0.96	-4.34	-20.29	0.0012	ENSG00000196616
LY6E	8	521.4	2.21	4.62	0.0012	ENSG00000160932
RPS6KC1	1	18.36	1.46	2.74	0.00122	ENSG00000136643
UBA7	3	19.71	1.46	2.75	0.00127	ENSG00000182179
TNFRSF10D	8	8.86	-1.86	-3.64	0.00132	ENSG00000173530
UBE4B	1	11.84	-1.15	-2.22	0.00133	ENSG00000130939
AKAP12	6	21.17	-1.84	-3.58	0.00138	ENSG00000131016
FOXC1	6	6.72	-2.04	-4.1	0.00141	ENSG00000054598
ACAN	15	52.64	-5.32	-39.99	0.00145	ENSG00000157766
E2F7	12	3.21	1.81	3.52	0.00148	ENSG00000165891
MYL9	20	363.99	-1.72	-3.29	0.00148	ENSG00000101335
RNF149	2	23.76	1.18	2.27	0.0016	ENSG00000163162
PRELP	1	10.15	-2.01	-4.03	0.00165	ENSG00000188783
TNFSF18	1	1.02	-4.05	-16.61	0.00167	ENSG00000120337
PRSS35	6	1.86	3.82	14.17	0.00173	ENSG00000146250
SH2D5	1	5.4	2.01	4.02	0.00177	ENSG00000189410
PXDN	2	109.44	-1.69	-3.22	0.00199	ENSG00000130508
CYP1B1	2	20.89	-1.66	-3.16	0.00199	ENSG00000138061
RHOBTB1	10	9.1	-1.64	-3.12	0.00202	ENSG00000072422
RPS6KA2	6	26.99	-1.3	-2.46	0.00215	ENSG00000071242
IRF1	5	11.91	1.65	3.15	0.00223	ENSG00000125347
KLF5	13	4.72	-1.98	-3.94	0.00233	ENSG00000102554
C3	19	1.58	3.53	11.57	0.00236	ENSG00000125730
NOTUM	17	1.5	4.37	20.64	0.00238	ENSG00000185269
IDI1	10	25.42	1.24	2.36	0.00248	ENSG00000067064
PSME2	14	55.51	1.23	2.34	0.00248	ENSG00000100911
LAP3	4	52.22	1.48	2.79	0.00251	ENSG00000002549
FOSL1	11	136.85	1.54	2.92	0.00263	ENSG00000175592
DUSP8	11	0.53	-3.78	-13.72	0.00267	ENSG00000184545
PRRG4	11	0.32	7.02	129.9	0.00267	ENSG00000135378
IGFBP3	7	1895.1	-2.15	-4.43	0.0027	ENSG00000146674
CLDN4	7	0.63	3.77	13.62	0.00272	ENSG00000189143
IRAK2	3	3.54	2.31	4.96	0.00274	ENSG00000134070
HES4	1	4.98	3.41	10.66	0.00275	ENSG00000188290
ALPK2	18	34.79	-1.54	-2.91	0.00275	ENSG00000198796
NPC1	18	24.57	1.53	2.89	0.00278	ENSG00000141458
ADGRG1	16	3.37	2.69	6.44	0.00287	ENSG00000205336
ARHGAP28	18	0.49	-3.35	-10.19	0.00302	ENSG00000088756
IL15RA	10	4.94	1.96	3.89	0.00317	ENSG00000134470
NNMT	11	80.2	-1.6	-3.02	0.00321	ENSG00000166741
STRIP2	7	1.7	2.54	5.81	0.00333	ENSG00000128578
ANGPTL2	9	150.54	1.71	3.27	0.00333	ENSG00000136859
OXTR	3	79.65	-2.48	-5.59	0.0034	ENSG00000180914
P4HA3	11	10.64	1.58	3	0.0034	ENSG00000149380
CYP24A1	20	0.76	4.79	27.66	0.0034	ENSG00000019186
PSMB8	6	47.37	1.3	2.46	0.00346	ENSG00000204264
CERK	22	14.31	-1.34	-2.53	0.00355	ENSG00000100422
STEAP4	7	0.1	-4.93	-30.59	0.00364	ENSG00000127954
EFEMP1	2	111.67	-2.14	-4.39	0.00368	ENSG00000115380
EHBP1	2	31.23	-1.11	-2.15	0.00401	ENSG00000115504
ADM	11	209.45	-1.79	-3.47	0.00401	ENSG00000148926
CPT1B	22	1.9	3.01	8.04	0.00405	ENSG00000205560
COL5A1	9	207.69	-1.69	-3.22	0.00406	ENSG00000130635
JADE2	5	7.49	1.16	2.24	0.00407	ENSG00000043143
BHLHE40	3	18.24	1.27	2.41	0.00408	ENSG00000134107
JDP2	14	15.68	-1.26	-2.4	0.00408	ENSG00000140044
TCN2	22	11.92	1.83	3.56	0.0041	ENSG00000185339
RIPOR3	20	2.33	3.55	11.74	0.00418	ENSG00000042062
RGS17	6	1	2.75	6.74	0.00419	ENSG00000091844
TMEM38B	9	4.12	1.76	3.38	0.00419	ENSG00000095209
PLEKHA4	19	35.02	1.48	2.79	0.00419	ENSG00000105559
ALDH1B1	9	14.32	-1.59	-3.01	0.00423	ENSG00000137124
TRIM47	17	7.38	1.84	3.57	0.00432	ENSG00000132481
NCR3LG1	11	3.62	1.84	3.58	0.00436	ENSG00000188211
WHRN	9	3.86	1.98	3.96	0.00442	ENSG00000095397
RNF144A	2	2.2	2.88	7.38	0.00448	ENSG00000151692
FARP1	13	9.59	-1.41	-2.65	0.00478	ENSG00000152767
ZBTB32	19	4.56	11.67	3250.75	0.00478	ENSG00000011590
CHN1	2	11.51	-1.14	-2.2	0.00483	ENSG00000128656
CHEK2	22	3.78	2.03	4.08	0.00483	ENSG00000183765
IGFBP5	2	193.26	-2.9	-7.45	0.00491	ENSG00000115461
SH2D4A	8	54.55	-1.38	-2.6	0.00523	ENSG00000104611
TRPC6	11	2.62	-3.63	-12.41	0.00524	ENSG00000137672
DIPK1A	1	16.66	-1.26	-2.4	0.00531	ENSG00000154511
MYD88	3	26.53	1.08	2.12	0.00536	ENSG00000172936
GYG2	X	1.4	-3.16	-8.94	0.0054	ENSG00000056998
IRF9	14	44.72	1.11	2.15	0.00568	ENSG00000213928
COL12A1	6	231.92	-1.8	-3.48	0.00582	ENSG00000111799
CAPN5	11	19.28	1.02	2.03	0.00602	ENSG00000149260
TMEM140	7	5.39	2.61	6.1	0.00608	ENSG00000146859
LOXL4	10	32.17	-1.58	-2.99	0.00608	ENSG00000138131
SULF2	20	11.17	-1.5	-2.83	0.00608	ENSG00000196562
THY1	11	185.06	-1.6	-3.03	0.0063	ENSG00000154096
ZNF536	19	3.84	1.98	3.93	0.0063	ENSG00000198597
SERAC1	6	5.51	-1.86	-3.64	0.00658	ENSG00000122335
TREX1	3	11.34	1.85	3.6	0.00672	ENSG00000213689
SCPEP1	17	52.18	1.35	2.55	0.00672	ENSG00000121064
CRLF2	X	0.47	5.28	38.77	0.00682	ENSG00000205755
SLC31A2	9	20.11	1.34	2.53	0.00692	ENSG00000136867
SPON2	4	28.74	1.41	2.65	0.00701	ENSG00000159674
SDC2	8	37.38	-1.73	-3.31	0.00721	ENSG00000169439
GFRA1	10	13.38	-2.19	-4.56	0.00726	ENSG00000151892
ID4	6	8.38	-2.19	-4.55	0.00737	ENSG00000172201
NATD1	17	7.22	-1.38	-2.6	0.0076	ENSG00000274180
G0S2	1	7.49	4.06	16.71	0.00772	ENSG00000123689
PRSS12	4	21.88	-1.54	-2.9	0.00786	ENSG00000164099
CD82	11	5.98	2.06	4.17	0.00786	ENSG00000085117
FGFR2	10	0.69	-3	-8	0.00792	ENSG00000066468
ADAM19	5	5.44	-1.52	-2.88	0.008	ENSG00000135074
KDR	4	0.8	3.98	15.77	0.00817	ENSG00000128052
ITGA10	1	5.76	1.94	3.83	0.00837	ENSG00000143127
HR	8	2.48	-1.9	-3.73	0.00856	ENSG00000168453
PRUNE2	9	5.61	-1.32	-2.5	0.00869	ENSG00000106772
PTPRS	19	11.85	-1.17	-2.26	0.0091	ENSG00000105426
COL1A1	17	3546.9	-1.67	-3.18	0.00975	ENSG00000108821
GPNMB	7	196.28	1.64	3.13	0.00979	ENSG00000136235
TRIM69	15	5.12	1.97	3.91	0.00993	ENSG00000185880
LUM	12	367.16	-1.61	-3.05	0.01	ENSG00000139329
ST8SIA4	5	0.21	5.51	45.41	0.01	ENSG00000113532
PDCD6-AHRR	5	0.91	10.87	1866.62	0.01	ENSG00000288622
ULBP1	6	4.14	-2.23	-4.69	0.01	ENSG00000111981
OLR1	12	0.41	-4.14	-17.69	0.01	ENSG00000173391
TDRD7	9	10.94	1.27	2.41	0.01	ENSG00000196116
AGRN	1	39.9	1.51	2.85	0.01	ENSG00000188157
APOL2	22	39.4	1.42	2.67	0.01	ENSG00000128335
HSPB8	12	13.53	1.39	2.63	0.01	ENSG00000152137
NTSR1	20	0.31	4.24	18.89	0.01	ENSG00000101188
SPHK1	17	21.56	1.08	2.11	0.01	ENSG00000176170
GBP2	1	11.82	1.3	2.46	0.01	ENSG00000162645
DMKN	19	6.91	1.85	3.61	0.01	ENSG00000161249
STAC	3	7.77	-1.89	-3.71	0.01	ENSG00000144681
MYLK	3	23.45	-1.53	-2.88	0.01	ENSG00000065534
RNF144B	6	3.95	-2.01	-4.03	0.01	ENSG00000137393
RAET1G	6	8.17	2.09	4.24	0.01	ENSG00000203722
OAF	11	43.71	1.18	2.27	0.01	ENSG00000184232
SPHKAP	2	0.22	4.46	21.97	0.01	ENSG00000153820
BOK	2	18.84	-1.24	-2.37	0.01	ENSG00000176720
LIMCH1	4	3.68	-1.99	-3.96	0.01	ENSG00000064042
ANKRD10	13	14.87	1.56	2.95	0.01	ENSG00000088448
NEXN	1	13.01	-1.53	-2.88	0.01	ENSG00000162614
STAMBPL1	10	7.03	1.39	2.62	0.01	ENSG00000138134
EIF2AK2	2	22.6	1.25	2.37	0.01	ENSG00000055332
ANKRD13A	12	38.41	-1.03	-2.04	0.01	ENSG00000076513
C1orf198	1	39.38	-1.39	-2.62	0.01	ENSG00000119280
NMT2	10	6.54	-1.34	-2.53	0.01	ENSG00000152465
RABGAP1	9	22.96	-1.35	-2.55	0.01	ENSG00000011454
FAM167B	1	14.38	1.94	3.83	0.01	ENSG00000183615
SLC1A4	2	13.4	-1.15	-2.22	0.02	ENSG00000115902
PPP3CB	10	16.71	-1.06	-2.08	0.02	ENSG00000107758
PI3	20	1.65	6.06	66.75	0.02	ENSG00000124102
PLCG2	16	0.46	3.3	9.86	0.02	ENSG00000197943
RNF41	12	12.76	-1.03	-2.05	0.02	ENSG00000181852
SLC1A5	19	124.83	-1.5	-2.83	0.02	ENSG00000105281
PLA2G4A	1	6.22	2.59	6.03	0.02	ENSG00000116711
BIVM-ERCC5	13	2.52	1.97	3.91	0.02	ENSG00000270181
DACT1	14	3.4	-2.5	-5.67	0.02	ENSG00000165617
PRICKLE2	3	5.8	1.24	2.35	0.02	ENSG00000163637
IFIT5	10	15.5	1.16	2.23	0.02	ENSG00000152778
CNNM1	10	1.84	2.2	4.61	0.02	ENSG00000119946
TRANK1	3	5.34	1.26	2.39	0.02	ENSG00000168016
STARD4	5	7.73	1.21	2.31	0.02	ENSG00000164211
PRDM8	4	6.32	1.62	3.08	0.02	ENSG00000152784
DLC1	8	19.42	-1.11	-2.16	0.02	ENSG00000164741
FLNB	3	31.31	-1.7	-3.24	0.02	ENSG00000136068
VAV3	1	0.63	3.65	12.58	0.02	ENSG00000134215
SCRG1	4	0.65	-4.2	-18.38	0.02	ENSG00000164106
TIAM2	6	1.9	-1.56	-2.95	0.02	ENSG00000146426
ITSN1	21	3.49	-1.03	-2.04	0.02	ENSG00000205726
RNF150	4	5.44	-1.94	-3.83	0.02	ENSG00000170153
ARHGAP22	10	13.53	1.24	2.37	0.02	ENSG00000128805
POU2F2	19	3.22	1.99	3.98	0.02	ENSG00000028277
SMIM29	6	46.92	1.52	2.86	0.02	ENSG00000186577
FGF10	5	0.86	-3.7	-13.01	0.02	ENSG00000070193
TAC3	12	0.57	5.02	32.49	0.02	ENSG00000166863
MARCKS	6	120.36	-1.45	-2.73	0.02	ENSG00000277443
LPP	3	8.07	-1.21	-2.32	0.02	ENSG00000145012
BMP2K	4	13.96	-1.33	-2.52	0.02	ENSG00000138756
MAP7D3	X	8.39	-1.14	-2.21	0.02	ENSG00000129680
TPM2	9	392.17	-1.42	-2.67	0.02	ENSG00000198467
MMP3	11	1901.74	2.92	7.59	0.02	ENSG00000149968
CHAC1	15	11.14	-1.87	-3.65	0.02	ENSG00000128965
TNFRSF14	1	11.27	1.64	3.11	0.02	ENSG00000157873
RFTN1	3	26.07	-1.24	-2.36	0.02	ENSG00000131378
ADCY8	8	0.18	5.91	60.11	0.02	ENSG00000155897
PABPC4	1	53.37	-1.2	-2.29	0.02	ENSG00000090621
LRP8	1	2.65	1.69	3.23	0.02	ENSG00000157193
AMDHD2	16	13.66	1.32	2.51	0.02	ENSG00000162066
IDO1	8	0.29	4.57	23.77	0.02	ENSG00000131203
FLNC	7	124.16	-1.43	-2.69	0.02	ENSG00000128591
THBD	20	17.37	2.12	4.35	0.02	ENSG00000178726
PYCR1	17	36.77	-1.26	-2.39	0.02	ENSG00000183010
VDR	12	9.85	-1.3	-2.46	0.02	ENSG00000111424
PDE1A	2	0.29	-3.24	-9.43	0.02	ENSG00000115252
M1AP	2	0.47	3.78	13.71	0.02	ENSG00000159374
HSPB6	19	66.1	-1.59	-3.01	0.02	ENSG00000004776
PFKFB4	3	3.99	1.84	3.58	0.02	ENSG00000114268
PKP1	1	0.31	4.07	16.8	0.02	ENSG00000081277
RAB27B	18	2.66	1.75	3.37	0.02	ENSG00000041353
DDAH1	1	59.33	-1.33	-2.52	0.02	ENSG00000153904
ADGRD1	12	4.45	-2.03	-4.09	0.02	ENSG00000111452
ROBO2	3	4.64	-2.17	-4.5	0.03	ENSG00000185008
FNDC3A	13	21.6	1.39	2.61	0.03	ENSG00000102531
PALLD	4	34.74	-1.44	-2.71	0.03	ENSG00000129116
RND3	2	326.32	1.42	2.67	0.03	ENSG00000115963
RRAGD	6	1.53	2.42	5.35	0.03	ENSG00000025039
MSMO1	4	53.88	1.44	2.7	0.03	ENSG00000052802
GOLGA8T	15	0.12	-5.02	-32.41	0.03	ENSG00000261247
ANKFN1	17	0.14	-3.59	-12.06	0.03	ENSG00000153930
ATP1B1	1	8.32	-1.26	-2.39	0.03	ENSG00000143153
FSTL1	3	508.1	-1.53	-2.89	0.03	ENSG00000163430
PARD3B	2	3.92	-1.09	-2.13	0.03	ENSG00000116117
TSPAN2	1	0.69	-2.98	-7.9	0.03	ENSG00000134198
SLCO5A1	8	0.21	3.45	10.93	0.03	ENSG00000137571
SEMA6B	19	0.14	-5.83	-57.04	0.03	ENSG00000167680
PTX3	3	107.52	-1.73	-3.32	0.03	ENSG00000163661
LPXN	11	45.7	1.15	2.22	0.03	ENSG00000110031
NHLRC3	13	6.82	1.69	3.22	0.03	ENSG00000188811
ZNFX1	20	43.88	1.41	2.65	0.03	ENSG00000124201
RAB4A	1	9.6	-1.34	-2.53	0.03	ENSG00000168118
ANKRD33B	5	2.76	-1.72	-3.3	0.03	ENSG00000164236
C15orf48	15	3.62	3.23	9.41	0.03	ENSG00000166920
PPM1K	4	2.58	1.53	2.9	0.03	ENSG00000163644
TLR3	4	2.39	1.71	3.28	0.03	ENSG00000164342
SLC2A13	12	3.74	1.43	2.69	0.03	ENSG00000151229
MAFB	20	9.96	1.65	3.13	0.03	ENSG00000204103
CEMIP2	9	8.65	-1.2	-2.3	0.03	ENSG00000135048
TBL1XR1	3	10.81	-1.26	-2.39	0.03	ENSG00000177565
SWAP70	11	33.68	-1.01	-2.01	0.03	ENSG00000133789
NTN4	12	13.55	-1.58	-2.99	0.03	ENSG00000074527
ENPP1	6	4.89	-1.69	-3.23	0.03	ENSG00000197594
NPC2	14	78.38	1.14	2.2	0.03	ENSG00000119655
PLEKHG2	19	5.99	-1.06	-2.08	0.03	ENSG00000090924
PATL2	15	0.59	3.39	10.5	0.03	ENSG00000229474
CEBPD	8	38.61	-1.43	-2.69	0.04	ENSG00000221869
ATXN1	6	5.43	-1.19	-2.27	0.04	ENSG00000124788
NET1	10	12.57	1.09	2.13	0.04	ENSG00000173848
C10orf105	10	0.14	-4.77	-27.27	0.04	ENSG00000214688
HUNK	21	1.87	-1.63	-3.09	0.04	ENSG00000142149
PFKFB3	10	10.57	1.22	2.32	0.04	ENSG00000170525
HLA-A	6	780.32	1.6	3.03	0.04	ENSG00000206503
KIT	4	7.91	-1.34	-2.54	0.04	ENSG00000157404
ADTRP	6	1.22	2.96	7.79	0.04	ENSG00000111863
CH25H	10	12.37	-1.81	-3.5	0.04	ENSG00000138135
AKR1B1	7	183.37	1.93	3.82	0.04	ENSG00000085662
FBLIM1	1	20.22	-1.06	-2.09	0.04	ENSG00000162458
SGCD	5	23.09	-1.2	-2.3	0.04	ENSG00000170624
HS3ST2	16	0.3	5.83	56.88	0.04	ENSG00000122254
CDC42EP1	22	48.88	-1.22	-2.32	0.04	ENSG00000128283
GCNT4	5	2.38	-1.72	-3.3	0.04	ENSG00000176928
NYAP1	7	0.81	3.06	8.36	0.04	ENSG00000166924
GDF6	8	3.98	-2.49	-5.61	0.04	ENSG00000156466
CD302	2	8.14	-1.22	-2.33	0.04	ENSG00000241399
MXRA5	X	130.49	-1.39	-2.63	0.04	ENSG00000101825
BLOC1S5-TXNDC5	6	0.59	4.91	29.97	0.04	ENSG00000259040
MAP4K4	2	119.86	1.33	2.52	0.04	ENSG00000071054
MEST	7	8.8	-1.96	-3.9	0.04	ENSG00000106484
AQP1	7	2.81	-1.99	-3.98	0.04	ENSG00000240583
TAFA5	22	33.01	-1.28	-2.43	0.04	ENSG00000219438
GSTA1	6	0.38	-5.51	-45.55	0.04	ENSG00000243955
GPC1	2	117.12	-1.32	-2.49	0.04	ENSG00000063660
KAT2A	17	11.76	1.15	2.22	0.04	ENSG00000108773
B3GALT2	1	6.97	-2.88	-7.35	0.04	ENSG00000162630
CHKB-CPT1B	22	0.78	3.12	8.71	0.04	ENSG00000254413
CTSL	9	109.47	1.38	2.61	0.04	ENSG00000135047
ROBO4	11	0.57	2.87	7.31	0.04	ENSG00000154133
ODC1	2	21.99	-1.15	-2.22	0.04	ENSG00000115758
TPD52L1	6	5.25	-3.2	-9.18	0.04	ENSG00000111907
FAT4	4	5.7	-1.25	-2.38	0.05	ENSG00000196159
BAIAP2L1	7	3.52	-1.65	-3.13	0.05	ENSG00000006453
CCDC80	3	243.43	-1.48	-2.78	0.05	ENSG00000091986
TOX	8	5.86	-1.94	-3.84	0.05	ENSG00000198846
INHBB	2	1.3	-2.82	-7.07	0.05	ENSG00000163083
TGFB2	1	2.47	-2.06	-4.16	0.05	ENSG00000092969
SPRY2	13	13.63	1.41	2.66	0.05	ENSG00000136158
HACD4	9	4.89	1.15	2.23	0.05	ENSG00000188921
MT1X	16	22.37	1.54	2.91	0.05	ENSG00000187193
ZDHHC14	6	2.66	1.35	2.56	0.05	ENSG00000175048
ACTG1	17	1335.93	-1.36	-2.57	0.05	ENSG00000184009
CEACAM1	19	0.14	5.37	41.29	0.05	ENSG00000079385

### Sheet: Supplementary table 3
Supplementary Table 3 Genes involved in both wound healing and fibrosis pathways (MDC1A versus healthy controls)
Gene	Entrez Gene ID for Human
ACTC1	70
CCN4	8840
COL15A1	1306
COL21A1	81578
COL26A1	136227
COL27A1	85301
COL6A6	131873
COL8A1	1295
EDNRA	1909
FGFR2	2263
IL33	90865
LAMA2	3908
LAMA3	3909
LAMA5	3911
MMP3	4314
MMP10	4319
MMP11	4320
MMP12	4321
PIK3C2B	5287
RASD1	51655
SHC3	53358
TGFA	7039
TGFB2	7042
WNT2	7472
WNT16	51384

### Sheet: Supplementary table 4
Supplementary Table 4 Genes involved in both wound healing and fibrosis pathways (MDC1A treated with 2XVP64-SadCas9-sgRNAs10,11,12 versus MDC1A untreated)
Molecule Name	Entrez Gene ID for Human
ACTA2	59
ACTG1	71
AJUBA	84962
CCL5	6352
CCN2	1490
CCN4	8840
COL12A1	1303
COL13A1	1305
COL17A1	1308
COL1A1	1277
COL5A1	1289
COL5A3	50509
COL8A1	1295
COL8A2	1296
CXCL8	3576
EFNB2	1948
FGF9	2254
FGFR2	2263
FZD8	8325
ITGA2	3673
LAMA1	284217
MMP1	4312
MMP3	4314
NOTCH3	4854
PDGFD	80310
PGF	5228
PLAU	5328
PMAIP1	5366
PRKCA	5578
RPS6KA2	6196
RPS6KC1	26750
TGFB2	7042
THBS1	7057
TNFSF10	8743
TNFSF13B	10673
VEGFC	7424
WNT2	7472
WNT5A	7474
